# Meiosis-specific genes play roles in ploidy reduction in *Cryptococcus neoformans* titan cells

**DOI:** 10.1101/2025.09.16.676405

**Authors:** Zhuyun Bian, Kayla Wilhoit, Julian Liber, Anushka Peer, Ziyan Xu, Paul Magwene, Sheng Sun, Joseph Heitman

## Abstract

*Cryptococcus neoformans* is a fungal pathogen of humans that causes life-threatening meningoencephalitis. During infection, enlarged, polyploid titan cells are produced that promote persistence in the host, in part by resisting phagocytosis; under stress conditions, such as exposure to the antifungal drug fluconazole, titan cells can produce aneuploid or diploid, drug-resistant daughter cells. However, the mechanism underlying this ploidy reduction remains poorly understood. Interestingly, meiosis related genes have been shown to be activated during *Cryptococcus* infection, leading us to hypothesize that the depolyploidization of *C. neoformans* titan cells may occur through a process resembling the ploidy reduction during meiosis. In this study, we show that titan cells developed from diploid strains predominantly produce diploid daughter cells with haploid daughters observed infrequently. We further demonstrate that meiosis-specific genes, including *DMC1* and *SPO11*, are critical for stable inheritance of a diploid genome in the daughter cells. Specifically, deletion of these genes in a heterozygous diploid background resulted in: 1) titan cells with a significantly reduced capacity to produce daughter cells; 2) increased phenotypic variation among daughter cells produced by the titan cells, including traits that could be relevant to cell growth and viability; and 3) daughter cells produced by the titan cells exhibiting high levels of loss of heterozygosity (LOH) and aneuploidy, suggesting elevated genome instability. Taken together, these findings demonstrate the importance of meiosis-specific genes in the ploidy reduction process of titan cells derived from a heterozygous diploid background in an important human fungal pathogen.

**SIGNIFICANCE:** Polyploid titan cells are central to *Cryptococcus neoformans* persistence during infection, yet how they reduce ploidy to generate daughter cells was unclear. In most eukaryotes, the meiosis-related proteins Spo11 and Dmc1 are best known for initiating (double-strand break formation) and executing (strand exchange) meiotic recombination, respectively. Here, we show that in *C. neoformans*, Dmc1 and Spo11 are critical for polyploid titan cells to produce viable daughter cells with reduced ploidy specifically in a heterozygous diploid context, ensuring genome stability without introducing detectable canonical meiotic recombination. Loss of either gene compromises daughter cell production and causes genome instability (LOH, aneuploidy) and phenotypic heterogeneity. These findings reveal a “para-meiosis” safeguard that preserves genomic configurations during titan cell depolyploidization in *C. neoformans*.
