## Supplemental Table 1 for "Meiosis-specific genes play roles in ploidy reduction in *Cryptococcus neoformans* titan cells"

### Sheet: Sheet1
	Strain	Background strain	Genotype	Cell type_#	Purpose	Note
	H99		WT		WT	(1)
	Bt63		WT		WT	(2)
	CnLC6683		WT		WT	(3)
	SSL619	CnLC6683	MAT a/a		Progenitor strain	This study
	SSL620	CnLC6683	MAT 𝛂/𝛂		Progenitor strain	This study
	ZB87	BH1	WT		Progenitor strain	This study
	ZB88	BH2	WT		Progenitor strain	This study
	ZB89	BH3	WT		Progenitor strain	This study
	SSL769	BH1	MAT a/a		Progenitor strain	This study
	SSL772	BH1	MAT 𝛂/𝛂		Progenitor strain	This study
	ZB301	Bt63	spo11Δ::NEO		cross with H99 spo11Δ::NAT	This study
	ZB302	Bt63	dmc1Δ::NEO		cross with H99 dmc1Δ::NAT	This study
	ZB303	H99	spo11Δ::NAT		cross with Bt63 spo11Δ::NEO	This study
	ZB304	H99	dmc1Δ::NAT		cross with Bt63 dmc1Δ::NEO	This study
	ZB246	BH	dmc1Δ::NAT/dmc1Δ::NEO		Progenitor strain	This study
	ZB247	BH	spo11Δ::NAT/spo11Δ::NEO		Progenitor strain	This study
	ZB710	CnLC6683	dmc1Δ::NAT/dmc1Δ::NEO		Progenitor strain	This study
	ZB712	CnLC6683	spo11Δ::NAT/spo11Δ::NEO		Progenitor strain	This study
	ZB549	BH1	WT	titan colony cell_1	Carbon study/ Illumina seq	This study
	ZB550	BH1	WT	titan colony cell_2	Carbon study/ Illumina seq	This study
	ZB551	BH1	WT	titan colony cell_3	Illumina seq	This study
	ZB552	BH1	WT	titan colony cell_4	Illumina seq	This study
	ZB553	BH1	WT	titan colony cell_5	Illumina seq	This study
	ZB554	BH1	WT	titan colony cell_6	Illumina seq	This study
	ZB555	BH1	WT	titan colony cell_7	Illumina seq	This study
	ZB556	BH1	WT	titan colony cell_8	Illumina seq	This study
	ZB557	BH1	WT	titan colony cell_9	Illumina seq	This study
	ZB558	BH1	WT	titan colony cell_10	Illumina seq	This study
	ZB559	BH1	WT	titan colony cell_11	Illumina seq	This study
	ZB560	BH1	WT	titan colony cell_12	Illumina seq	This study
	ZB564	BH1	WT	titan colony cell_13	Carbon study/ Illumina seq	This study
	ZB565	BH1	WT	titan colony cell_14	Carbon study/ Illumina seq	This study
	ZB566	BH1	WT	titan colony cell_15	Illumina seq	This study
	ZB567	BH1	WT	titan colony cell_16	Illumina seq	This study
	ZB568	BH1	WT	titan colony cell_17	Illumina seq	This study
	ZB569	BH1	WT	titan colony cell_18	Illumina seq	This study
	ZB570	BH1	WT	titan colony cell_19	Illumina seq	This study
	ZB571	BH1	WT	titan colony cell_20	Illumina seq	This study
	ZB572	BH1	WT	titan colony cell_21	Illumina seq	This study
	ZB573	BH1	WT	titan colony cell_22	Illumina seq	This study
	ZB574	BH1	WT	titan colony cell_23	Illumina seq	This study
	ZB575	BH1	WT	titan colony cell_24	Illumina seq	This study
	ZB576	BH1	WT	titan colony cell_25	Illumina seq	This study
	ZB577	BH1	WT	titan colony cell_26	Illumina seq	This study
	ZB578	BH1	WT	titan colony cell_27	Illumina seq	This study
	ZB579	BH1	WT	titan colony cell_28	Illumina seq	This study
	ZB580	BH1	WT	titan colony cell_29	Illumina seq	This study
	ZB817	BH2	WT	titan colony cell_30	Carbon study	This study
	ZB818	BH2	WT	titan colony cell_31	Carbon study	This study
	ZB819	BH2	WT	titan colony cell_32	Carbon study	This study
	ZB820	BH2	WT	titan colony cell_33	Carbon study	This study
	ZB821	BH3	WT	titan colony cell_34	Carbon study	This study
	ZB822	BH3	WT	titan colony cell_35	Carbon study	This study
	ZB823	BH3	WT	titan colony cell_36	Carbon study	This study
	ZB824	BH3	WT	titan colony cell_37	Carbon study	This study
	ZB438	BH	dmc1Δ::NAT/dmc1Δ::NEO	titan colony cell_1	Carbon study/ Illumina seq	This study
	ZB439	BH	dmc1Δ::NAT/dmc1Δ::NEO	titan colony cell_2	Carbon study/ Illumina seq	This study
	ZB440	BH	dmc1Δ::NAT/dmc1Δ::NEO	titan colony cell_3	Carbon study/ Illumina seq	This study
	ZB513	BH	dmc1Δ::NAT/dmc1Δ::NEO	titan colony cell_4	Carbon study/ Illumina seq	This study
	ZB514	BH	dmc1Δ::NAT/dmc1Δ::NEO	titan colony cell_5	Carbon study/ Illumina seq	This study
	ZB515	BH	dmc1Δ::NAT/dmc1Δ::NEO	titan colony cell_6	Carbon study/ Illumina seq	This study
	ZB516	BH	dmc1Δ::NAT/dmc1Δ::NEO	titan colony cell_7	Carbon study/ Illumina seq	This study
	ZB517	BH	dmc1Δ::NAT/dmc1Δ::NEO	titan colony cell_8	Carbon study/ Illumina seq	This study
	ZB518	BH	dmc1Δ::NAT/dmc1Δ::NEO	titan colony cell_9	Carbon study/ Illumina seq	This study
	ZB519	BH	dmc1Δ::NAT/dmc1Δ::NEO	titan colony cell_10	Carbon study/ Illumina seq	This study
	ZB523	BH	dmc1Δ::NAT/dmc1Δ::NEO	titan colony cell_11	Carbon study/ Illumina seq	This study
	ZB524	BH	dmc1Δ::NAT/dmc1Δ::NEO	titan colony cell_12	Carbon study/ Illumina seq	This study
	ZB447	BH	spo11Δ::NAT/spo11Δ::NEO	titan colony cell_1	Carbon study/ Illumina seq	This study
	ZB448	BH	spo11Δ::NAT/spo11Δ::NEO	titan colony cell_2	Carbon study/ Illumina seq	This study
	ZB449	BH	spo11Δ::NAT/spo11Δ::NEO	titan colony cell_3	Illumina seq	This study
	ZB450	BH	spo11Δ::NAT/spo11Δ::NEO	titan colony cell_4	Illumina seq	This study
	ZB451	BH	spo11Δ::NAT/spo11Δ::NEO	titan colony cell_5	Illumina seq	This study
	ZB452	BH	spo11Δ::NAT/spo11Δ::NEO	titan colony cell_6	Illumina seq	This study
	ZB453	BH	spo11Δ::NAT/spo11Δ::NEO	titan colony cell_7	Illumina seq	This study
	ZB454	BH	spo11Δ::NAT/spo11Δ::NEO	titan colony cell_8	Illumina seq	This study
	ZB455	BH	spo11Δ::NAT/spo11Δ::NEO	titan colony cell_9	Illumina seq	This study
	ZB456	BH	spo11Δ::NAT/spo11Δ::NEO	titan colony cell_10	Illumina seq	This study
	ZB457	BH	spo11Δ::NAT/spo11Δ::NEO	titan colony cell_11	Illumina seq	This study
	ZB458	BH	spo11Δ::NAT/spo11Δ::NEO	titan colony cell_12	Illumina seq	This study
	ZB459	BH	spo11Δ::NAT/spo11Δ::NEO	titan colony cell_13	Illumina seq	This study
	ZB460	BH	spo11Δ::NAT/spo11Δ::NEO	titan colony cell_14	Illumina seq	This study
	ZB461	BH	spo11Δ::NAT/spo11Δ::NEO	titan colony cell_15	Carbon study/ Illumina seq	This study
	ZB462	BH	spo11Δ::NAT/spo11Δ::NEO	titan colony cell_16	Carbon study/ Illumina seq	This study
	ZB463	BH	spo11Δ::NAT/spo11Δ::NEO	titan colony cell_17	Carbon study/ Illumina seq	This study
	ZB464	BH	spo11Δ::NAT/spo11Δ::NEO	titan colony cell_18	Illumina seq	This study
	ZB465	BH	spo11Δ::NAT/spo11Δ::NEO	titan colony cell_19	Illumina seq	This study
	ZB466	BH	spo11Δ::NAT/spo11Δ::NEO	titan colony cell_20	Illumina seq	This study
	ZB467	BH	spo11Δ::NAT/spo11Δ::NEO	titan colony cell_21	Illumina seq	This study
	ZB468	BH	spo11Δ::NAT/spo11Δ::NEO	titan colony cell_22	Illumina seq	This study
	ZB528	BH	spo11Δ::NAT/spo11Δ::NEO	titan colony cell_23	Carbon study/ Illumina seq	This study
	ZB529	BH	spo11Δ::NAT/spo11Δ::NEO	titan colony cell_24	Carbon study/ Illumina seq	This study
	ZB530	BH	spo11Δ::NAT/spo11Δ::NEO	titan colony cell_25	Illumina seq	This study
	ZB531	BH	spo11Δ::NAT/spo11Δ::NEO	titan colony cell_26	Illumina seq	This study
	ZB532	BH	spo11Δ::NAT/spo11Δ::NEO	titan colony cell_27	Illumina seq	This study
	ZB533	BH	spo11Δ::NAT/spo11Δ::NEO	titan colony cell_28	Illumina seq	This study
	ZB534	BH	spo11Δ::NAT/spo11Δ::NEO	titan colony cell_29	Carbon study/ Illumina seq	This study
	ZB539	BH	spo11Δ::NAT/spo11Δ::NEO	titan colony cell_30	Carbon study/ Illumina seq	This study
	ZB540	BH	spo11Δ::NAT/spo11Δ::NEO	titan colony cell_31	Carbon study/ Illumina seq	This study
	ZB541	BH	spo11Δ::NAT/spo11Δ::NEO	titan colony cell_32	Illumina seq	This study
	ZB542	BH	spo11Δ::NAT/spo11Δ::NEO	titan colony cell_33	Illumina seq	This study
	ZB543	BH	spo11Δ::NAT/spo11Δ::NEO	titan colony cell_34	Carbon study/ Illumina seq	This study
	ZB544	BH	spo11Δ::NAT/spo11Δ::NEO	titan colony cell_35	Carbon study/ Illumina seq	This study
	ZB545	BH	spo11Δ::NAT/spo11Δ::NEO	titan colony cell_36	Illumina seq	This study
	ZB546	BH	spo11Δ::NAT/spo11Δ::NEO	titan colony cell_37	Illumina seq	This study
	ZB825	CnLC6683	WT	titan colony cell_1	Carbon study	This study
	ZB826	CnLC6683	WT	titan colony cell_2	Carbon study	This study
	ZB827	CnLC6683	WT	titan colony cell_3	Carbon study	This study
	ZB828	CnLC6683	WT	titan colony cell_4	Carbon study	This study
	ZB829	CnLC6683	WT	titan colony cell_5	Carbon study	This study
	ZB830	CnLC6683	WT	titan colony cell_6	Carbon study	This study
	ZB831	CnLC6683	WT	titan colony cell_7	Carbon study	This study
	ZB832	CnLC6683	WT	titan colony cell_8	Carbon study	This study
	ZB833	CnLC6683	WT	titan colony cell_9	Carbon study	This study
	ZB834	CnLC6683	WT	titan colony cell_10	Carbon study	This study
	ZB835	CnLC6683	WT	titan colony cell_11	Carbon study	This study
	ZB836	CnLC6683	WT	titan colony cell_12	Carbon study	This study
	ZB837	CnLC6683	dmc1Δ::NAT/dmc1Δ::NEO	titan colony cell_1	Carbon study	This study
	ZB838	CnLC6683	dmc1Δ::NAT/dmc1Δ::NEO	titan colony cell_2	Carbon study	This study
	ZB839	CnLC6683	dmc1Δ::NAT/dmc1Δ::NEO	titan colony cell_3	Carbon study	This study
	ZB840	CnLC6683	dmc1Δ::NAT/dmc1Δ::NEO	titan colony cell_4	Carbon study	This study
	ZB841	CnLC6683	dmc1Δ::NAT/dmc1Δ::NEO	titan colony cell_5	Carbon study	This study
	ZB842	CnLC6683	dmc1Δ::NAT/dmc1Δ::NEO	titan colony cell_6	Carbon study	This study
	ZB843	CnLC6683	dmc1Δ::NAT/dmc1Δ::NEO	titan colony cell_7	Carbon study	This study
	ZB844	CnLC6683	dmc1Δ::NAT/dmc1Δ::NEO	titan colony cell_8	Carbon study	This study
	ZB845	CnLC6683	dmc1Δ::NAT/dmc1Δ::NEO	titan colony cell_9	Carbon study	This study
	ZB846	CnLC6683	dmc1Δ::NAT/dmc1Δ::NEO	titan colony cell_10	Carbon study	This study
	ZB847	CnLC6683	dmc1Δ::NAT/dmc1Δ::NEO	titan colony cell_11	Carbon study	This study
	ZB848	CnLC6683	dmc1Δ::NAT/dmc1Δ::NEO	titan colony cell_12	Carbon study	This study
	ZB849	CnLC6683	spo11Δ::NAT/spo11Δ::NEO	titan colony cell_1	Carbon study	This study
	ZB850	CnLC6683	spo11Δ::NAT/spo11Δ::NEO	titan colony cell_2	Carbon study	This study
	ZB851	CnLC6683	spo11Δ::NAT/spo11Δ::NEO	titan colony cell_3	Carbon study	This study
	ZB852	CnLC6683	spo11Δ::NAT/spo11Δ::NEO	titan colony cell_4	Carbon study	This study
	ZB853	CnLC6683	spo11Δ::NAT/spo11Δ::NEO	titan colony cell_5	Carbon study	This study
	ZB854	CnLC6683	spo11Δ::NAT/spo11Δ::NEO	titan colony cell_6	Carbon study	This study
	ZB855	CnLC6683	spo11Δ::NAT/spo11Δ::NEO	titan colony cell_7	Carbon study	This study
	ZB856	CnLC6683	spo11Δ::NAT/spo11Δ::NEO	titan colony cell_8	Carbon study	This study
	ZB857	CnLC6683	spo11Δ::NAT/spo11Δ::NEO	titan colony cell_9	Carbon study	This study
	ZB858	CnLC6683	spo11Δ::NAT/spo11Δ::NEO	titan colony cell_10	Carbon study	This study
	ZB859	CnLC6683	spo11Δ::NAT/spo11Δ::NEO	titan colony cell_11	Carbon study	This study
	ZB860	CnLC6683	spo11Δ::NAT/spo11Δ::NEO	titan colony cell_12	Carbon study	This study
	ZB99	BH	WT	Titan1	Illumina seq	This study
	ZB100	BH	WT	Titan1_Ba	Illumina seq/ Nanopore seq	This study
	ZB101	BH	WT	Titan1_Ba-a	Illumina seq	This study
	ZB102	BH	WT	Titan1_Bb	Illumina seq/ Nanopore seq	This study
	ZB103	BH	WT	Titan1_Bc	Illumina seq	This study
	ZB104	BH	WT	Titan1_Bd	Illumina seq	This study
	ZB105	BH	WT	Titan2	Illumina seq	This study
	ZB106	BH	WT	Titan2_Ba	Illumina seq/ Nanopore seq	This study
	ZB107	BH	WT	Titan2_Ba-a	Illumina seq	This study
	ZB108	BH	WT	Titan2_Ba-b	Illumina seq	This study
	ZB109	BH	WT	Titan2_Ba-a-a	Illumina seq	This study
	ZB110	BH	WT	Titan2_Bb	Illumina seq	This study
	ZB111	BH	WT	Titan2_Bb-a	Illumina seq	This study
	ZB112	BH	WT	Titan2_Bc	Illumina seq	This study
	ZB113	BH	WT	Titan3	Illumina seq	This study
	ZB114	BH	WT	Titan3_Ba	Illumina seq/ Nanopore seq	This study
	ZB115	BH	WT	Titan4	Illumina seq	This study
	ZB116	BH	WT	Titan4_Ba	Illumina seq/ Nanopore seq	This study
	ZB117	BH	WT	Titan4_Ba-a	Illumina seq	This study
	ZB118	BH	WT	Titan4_Ba-b	Illumina seq	This study
	ZB119	BH	WT	Titan4_Ba-a-a	Illumina seq	This study
	ZB120	BH	WT	Titan4_Ba-c	Illumina seq	This study
	ZB121	BH	WT	Titan4_Bb	Illumina seq	This study
	ZB122	BH	WT	Titan4_Bb-a	Illumina seq	This study
	ZB123	BH	WT	Titan4_Bb-b	Illumina seq	This study
	ZB124	BH	WT	Titan4_Bc	Illumina seq	This study
	ZB125	BH	WT	Titan4_Bd1	Illumina seq	This study
	ZB126	BH	WT	Titan4_Bd2	Illumina seq	This study
	ZB127	BH	WT	Titan5	Illumina seq	This study
	ZB128	BH	WT	Titan5_Ba	Illumina seq/ Nanopore seq	This study
	ZB129	BH	WT	Titan5_Ba-a	Illumina seq	This study
	ZB130	BH	WT	Titan5_Ba-b	Illumina seq	This study
	ZB131	BH	WT	Titan5_Ba-a-a	Illumina seq	This study
	ZB132	BH	WT	Titan5_Ba-c	Illumina seq	This study
	ZB133	BH	WT	Titan5_Bb	Illumina seq	This study
	ZB134	BH	WT	Titan5_Bb-a	Illumina seq	This study
	ZB135	BH	WT	Titan5_Bc	Illumina seq	This study
	ZB136	BH	WT	Titan5_Bd1	Illumina seq	This study
	ZB137	BH	WT	Titan5_Bd2	Illumina seq	This study
	ZB138	BH	WT	Titan6	Illumina seq	This study
	ZB139	BH	WT	Titan6_Ba	Illumina seq/ Nanopore seq	This study
	ZB140	BH	WT	Titan6_Ba-a	Illumina seq	This study
	ZB141	BH	WT	Titan6_Bb	Illumina seq	This study
	ZB142	BH	WT	Titan7	Illumina seq	This study
	ZB143	BH	WT	Titan7_Ba	Illumina seq	This study
	ZB144	BH	WT	Titan7_Ba-a	Illumina seq	This study
	ZB145	BH	WT	Titan7_Ba-b	Illumina seq	This study
	ZB146	BH	WT	Titan7_Ba-a-a	Illumina seq	This study
	ZB147	BH	WT	Titan7_Ba-c	Illumina seq	This study
	ZB148	BH	WT	Titan7_Bb	Illumina seq/ Nanopore seq	This study
	ZB149	BH	WT	Titan7_Bb-a	Illumina seq	This study
	ZB150	BH	WT	Titan7_Bc	Illumina seq	This study
	ZB151	BH	WT	Titan7_Bd1	Illumina seq	This study
	ZB152	BH	WT	Titan7_Bd2	Illumina seq	This study
	ZB153	BH	WT	Titan8	Illumina seq	This study
	ZB154	BH	WT	Titan8_Ba	Illumina seq	This study
	ZB155	BH	WT	Titan8_Ba-a	Illumina seq	This study
	ZB156	BH	WT	Titan8_Ba-b	Illumina seq	This study
	ZB157	BH	WT	Titan8_Ba-a-a	Illumina seq	This study
	ZB158	BH	WT	Titan8_Ba-c	Illumina seq	This study
	ZB159	BH	WT	Titan8_Ba-d	Illumina seq	This study
	ZB160	BH	WT	Titan8_Bb	Illumina seq/ Nanopore seq	This study
	ZB161	BH	WT	Titan8_Bb-a	Illumina seq	This study
	ZB162	BH	WT	Titan8_Bb-b	Illumina seq	This study
	ZB163	BH	WT	Titan8_Bc	Illumina seq	This study
	ZB164	BH	WT	Titan8_Bd1	Illumina seq	This study
	ZB165	BH	WT	Titan8_Bd2	Illumina seq	This study
	ZB166	BH	WT	Titan9	Illumina seq	This study
	ZB167	BH	WT	Titan9_Ba	Illumina seq/ Nanopore seq	This study
	ZB168	BH	WT	Titan9_Ba-a	Illumina seq	This study
	ZB169	BH	WT	Titan9_Bb	Illumina seq	This study
	Reference
	(1)	K. Nielsen et al., Sexual cycle of Cryptococcus neoformans var. grubii and virulence of congenic a and alpha isolates. Infect. Immun. 71, 4831-4841 (2003).
	(2)	V. Yadav, S. Sun, J. Heitman, Uniparental nuclear inheritance following bisexual mating in fungi. eLife 10, e66234 (2021).
	(3)	P. P. Peterson et al., The Cryptococcus neoformans STRIPAK complex controls genome stability, sexual development, and virulence. PLOS Pathogens 20, e1012735 (2024).
