## Supplemental Table 2 for "Meiosis-specific genes play roles in ploidy reduction in *Cryptococcus neoformans* titan cells"

### Sheet: Sheet1
Strain ID	Genotype	Illumina #	Mating Type
ZB87	BH-Progenitor	ZB_38_S38_L001	a/alpha
ZB549	BH	ZB549_S183_L004	a/alpha
ZB550	BH	ZB550_S184_L004	a/alpha
ZB551	BH	ZB551_S185_L004	a/alpha
ZB552	BH	ZB552_S186_L004	a/alpha
ZB553	BH	ZB553_S187_L004	a/alpha
ZB554	BH	ZB554_S188_L004	a/alpha
ZB555	BH	ZB555_S189_L004	a/alpha
ZB556	BH	ZB556_S190_L004	a/alpha
ZB557	BH	ZB557_S191_L004	a/alpha
ZB558	BH	ZB558_S192_L004	a/alpha
ZB559	BH	ZB559_S193_L004	a/alpha
ZB560	BH	ZB560_S145_L004	a/alpha
ZB564	BH	ZB564_S194_L004	a/alpha
ZB565	BH	ZB565_S195_L004	a/alpha
ZB566	BH	ZB566_S196_L004	a/alpha
ZB567	BH	ZB567_S197_L004	a/alpha
ZB568	BH	ZB568_S198_L004	a/alpha
ZB569	BH	ZB569_S199_L004	a/alpha
ZB570	BH	ZB570_S200_L004	a/alpha
ZB571	BH	ZB571_S201_L004	a/alpha
ZB572	BH	ZB572_S202_L004	a/alpha
ZB573	BH	ZB573_S203_L004	a/alpha
ZB574	BH	ZB574_S204_L004	a/alpha
ZB575	BH	ZB575_S205_L004	a/alpha
ZB576	BH	ZB576_S206_L004	a/alpha
ZB577	BH	ZB577_S207_L004	a/alpha
ZB578	BH	ZB578_S208_L004	alpha
ZB579	BH	ZB579_S209_L004	a/alpha
ZB580	BH	ZB580_S210_L004	a/alpha
ZB246	BH dmc1∆/dmc1∆-Progenitor	ZB2_S9_L001	a/alpha
ZB438	BH dmc1∆/dmc1∆	ZB_042924_S25	a/alpha
ZB439	BH dmc1∆/dmc1∆	ZB_042924_S26	a/alpha
ZB440	BH dmc1∆/dmc1∆	ZB_042924_S27	alpha
ZB513	BH dmc1∆/dmc1∆	ZB_062524_S30	a/alpha
ZB514	BH dmc1∆/dmc1∆	ZB_062524_S31	a/alpha
ZB515	BH dmc1∆/dmc1∆	ZB_062524_S32	a/alpha
ZB516	BH dmc1∆/dmc1∆	ZB_062524_S33	a/alpha
ZB517	BH dmc1∆/dmc1∆	ZB_062524_S34	a
ZB518	BH dmc1∆/dmc1∆	ZB_062524_S35	a/alpha
ZB519	BH dmc1∆/dmc1∆	ZB_062524_S36	a/alpha
ZB523	BH dmc1∆/dmc1∆	ZB_062524_S37	a/alpha
ZB524	BH dmc1∆/dmc1∆	ZB_062524_S38	a/alpha
ZB247	BH spo11∆/spo11∆-Progenitor	ZB5_S12_L001	a/alpha
ZB447	BH spo11∆/spo11∆	ZB_042924_S01	a/alpha
ZB448	BH spo11∆/spo11∆	ZB_042924_S02	a/alpha
ZB449	BH spo11∆/spo11∆	ZB_042924_S03	a/alpha
ZB450	BH spo11∆/spo11∆	ZB_042924_S04	a/alpha
ZB451	BH spo11∆/spo11∆	ZB_042924_S05	a/alpha
ZB452	BH spo11∆/spo11∆	ZB_042924_S06	a/alpha
ZB453	BH spo11∆/spo11∆	ZB_042924_S07	a/alpha
ZB454	BH spo11∆/spo11∆	ZB_042924_S08	a/alpha
ZB455	BH spo11∆/spo11∆	ZB_042924_S09	a/alpha
ZB456	BH spo11∆/spo11∆	ZB_042924_S10	a/alpha
ZB457	BH spo11∆/spo11∆	ZB_042924_S11	a/alpha
ZB458	BH spo11∆/spo11∆	ZB_042924_S12	a/alpha
ZB459	BH spo11∆/spo11∆	ZB_042924_S13	a/alpha
ZB460	BH spo11∆/spo11∆	ZB_042924_S14	a/alpha
ZB461	BH spo11∆/spo11∆	ZB_042924_S15	a/alpha
ZB462	BH spo11∆/spo11∆	ZB_042924_S16	alpha
ZB463	BH spo11∆/spo11∆	ZB_042924_S17	a/alpha
ZB464	BH spo11∆/spo11∆	ZB_042924_S18	a/alpha
ZB465	BH spo11∆/spo11∆	ZB_042924_S19	alpha
ZB466	BH spo11∆/spo11∆	ZB_042924_S20	a/alpha
ZB467	BH spo11∆/spo11∆	ZB_042924_S21	a/alpha
ZB468	BH spo11∆/spo11∆	ZB_042924_S22	a/alpha
ZB528	BH spo11∆/spo11∆	ZB_062524_S39	a/alpha
ZB529	BH spo11∆/spo11∆	ZB_062524_S40	a/alpha
ZB530	BH spo11∆/spo11∆	ZB_062524_S41	a/alpha
ZB531	BH spo11∆/spo11∆	ZB_062524_S42	a/alpha
ZB532	BH spo11∆/spo11∆	ZB_062524_S43	a/alpha
ZB533	BH spo11∆/spo11∆	ZB_062524_S44	a/alpha
ZB534	BH spo11∆/spo11∆	ZB_062524_S45	alpha
ZB539	BH spo11∆/spo11∆	ZB_062524_S46	a/alpha
ZB540	BH spo11∆/spo11∆	ZB_062524_S47	a/alpha
ZB541	BH spo11∆/spo11∆	ZB_062524_S48	a/alpha
ZB542	BH spo11∆/spo11∆	ZB_062524_S49	a/alpha
ZB543	BH spo11∆/spo11∆	ZB_062524_S50	a/alpha
ZB544	BH spo11∆/spo11∆	ZB_062524_S51	a/alpha
ZB545	BH spo11∆/spo11∆	ZB_062524_S52	a/alpha
ZB546	BH spo11∆/spo11∆	ZB_062524_S53	a/alpha
